# *Staphylococcus aureus* overcomes anaerobe-derived short-chain fatty acid stress via FadX and the CodY regulon

**DOI:** 10.1101/2022.02.21.481349

**Authors:** Joshua R. Fletcher, Alex R. Villareal, Mitchell Penningroth, Ryan C. Hunter

## Abstract

Chronic rhinosinusitis (CRS) is characterized by immune dysfunction, mucus hypersecretion, and persistent infection of the paranasal sinuses. While *Staphylococcus aureus* is a primary CRS pathogen, recent sequence-based surveys have found increased relative abundances of anaerobic bacteria, suggesting that *S. aureus* may experience altered metabolic landscapes in CRS relative to healthy airways. To test this possibility, we characterized the growth kinetics and transcriptome of *S. aureus* in supernatants of the abundant CRS anaerobe *Fusobacterium nucleatum*. While growth was initially delayed, *S. aureus* ultimately grew to similar levels as in the control medium. The transcriptome was significantly affected by *F. nucleatum* metabolites, with the *agr* quorum sensing system notably repressed. Conversely, expression of *fadX*, encoding a putative propionate coA-transferase, was significantly increased, leading to our hypothesis that short chain fatty acids (SCFAs) produced by *F. nucleatum* could mediate *S. aureus* growth behavior and gene expression. Supplementation with propionate and butyrate, but not acetate, recapitulated delayed growth phenotypes observed in *F. nucleatum* supernatants. A *fadX* mutant was found to be more sensitive than wild type to propionate, suggesting a role for FadX in the *S. aureus* SCFA stress response. Interestingly, spontaneous resistance to butyrate, but not propionate, was frequently observed. Whole genome sequencing and targeted mutagenesis identified *codY* mutants as resistant to butyrate inhibition. Together, these data show that *S. aureus* physiology is dependent on its co-colonizing microbiota and metabolites they exchange, and indicate that propionate and butyrate may act on different targets in *S. aureus* to suppress its growth.

**Importance:** *S. aureus* is an important CRS pathogen, yet is found in the upper airways of 30-50% of people without complications. The presence of strict and facultative anaerobic bacteria in CRS sinuses has recently spurred research into bacterial interactions and how they influence *S. aureus* physiology and pathogenesis. We show here that propionate and butyrate produced by one such CRS anaerobe, *F. nucleatum*, alter the growth and gene expression of *S. aureus*. We show that *fadX* is important for *S. aureus* to resist propionate stress, and that the CodY regulon mediates growth in inhibitory concentrations of butyrate. This work highlights the possible complexity of *S. aureus*-anaerobe interactions, and implicates membrane stress as a possible mechanism influencing *S. aureus* behavior in CRS sinuses.
