## Supplemental Table S3 for "*Staphylococcus aureus* overcomes anaerobe-derived short-chain fatty acid stress via FadX and the CodY regulon"

### Sheet: S3 - NanoString
Gene expression in Fn CFS relative to BB
	Log2 fold change	std error (log2)	Lower confidence limit (log2)	Upper confidence limit (log2)	Linear fold change	Lower confidence limit (linear)	Upper confidence limit (linear)	P-value	BY.p.value	method	probe.ID
fadX	2.77	0.103	2.57	2.98	6.83	5.94	7.87	1.15e-05	0.00138	loglinear	SAOUHSC_00199.1:58
hld	-5.67	0.343	-6.34	-5	0.0196	0.0123	0.0312	7.79e-05	0.00467	lm.nb	SAOUHSC_02260.1:31
lrgA	-4.58	0.328	-5.22	-3.94	0.0419	0.0268	0.0653	0.000152	0.00485	lm.nb	SAOUHSC_00232.1:161
saeR	-1.26	0.0927	-1.45	-1.08	0.416	0.367	0.472	0.000167	0.00485	loglinear	SAOUHSC_00715.1:558
nanA	-1.8	0.141	-2.08	-1.53	0.287	0.237	0.347	0.000215	0.00485	loglinear	SAOUHSC_00295.1:638
narG	-3.81	0.307	-4.41	-3.2	0.0715	0.0471	0.108	0.000243	0.00485	lm.nb	SAOUHSC_02681.1:2581
hla	-1.79	0.171	-2.12	-1.45	0.29	0.23	0.366	0.000477	0.00734	lm.nb	SAOUHSC_01121.1:246
agrA	-2.13	0.206	-2.54	-1.73	0.228	0.172	0.301	0.00049	0.00734	lm.nb	SAOUHSC_02265.1:111
aur	-0.957	0.0957	-1.14	-0.77	0.515	0.452	0.586	0.00056	0.00746	loglinear	SAOUHSC_02971.1:962
ldh1	-1.07	0.12	-1.3	-0.831	0.478	0.406	0.562	0.000877	0.0101	lm.nb	SAOUHSC_00206.1:396
rex	0.407	0.0463	0.316	0.498	1.33	1.24	1.41	0.000926	0.0101	loglinear	SAOUHSC_02273.1:417
cidA	1.93	0.235	1.47	2.39	3.81	2.77	5.24	0.0012	0.012	lm.nb	SAOUHSC_02851.1:26
opp3b	-0.492	0.0704	-0.63	-0.354	0.711	0.646	0.782	0.00221	0.0203	loglinear	Hntr_opp3b.1:210
gltB	1.37	0.2	0.973	1.76	2.58	1.96	3.38	0.00241	0.0207	lm.nb	SAOUHSC_00435.1:2528
alsS	-1.05	0.167	-1.37	-0.718	0.484	0.386	0.608	0.00334	0.0267	lm.nb	SAOUHSC_02468.1:1223
icaB	1.15	0.197	0.766	1.54	2.22	1.7	2.91	0.00428	0.0313	lm.nb	SAOUHSC_03004.1:452
fib	-0.948	0.164	-1.27	-0.627	0.518	0.415	0.648	0.00444	0.0313	lm.nb	SAOUHSC_01114.1:39
arlR	-0.383	0.0763	-0.533	-0.234	0.767	0.691	0.851	0.00738	0.0454	loglinear	SAOUHSC_01420.1:24
codY	-0.662	0.132	-0.922	-0.403	0.632	0.528	0.756	0.00745	0.0454	lm.nb	SAOUHSC_01228.1:263
pgi	-0.709	0.142	-0.988	-0.43	0.612	0.504	0.742	0.00758	0.0454	lm.nb	SAOUHSC_00900.1:616
fbnA	0.672	0.213	0.255	1.09	1.59	1.19	2.13	0.0343	0.196	lm.nb	SAOUHSC_02803.1:1651
srrA	-0.277	0.118	-0.507	-0.0467	0.825	0.703	0.968	0.0779	0.418	loglinear	SAOUHSC_01586.1:312
purR	0.203	0.0878	0.0314	0.375	1.15	1.02	1.3	0.0813	0.418	loglinear	SAOUHSC_00467.1:180
cymR	0.0818	0.0357	0.0118	0.152	1.06	1.01	1.11	0.0838	0.418	loglinear	Hntr_cymR.1:144
isaB	-0.286	0.202	-0.682	0.11	0.82	0.623	1.08	0.23	1	lm.nb	SAOUHSC_02972.1:8
ilvE	0.149	0.134	-0.112	0.411	1.11	0.925	1.33	0.326	1	loglinear	SAOUHSC_00536.1:489
ccpA	-0.0998	0.0912	-0.278	0.0789	0.933	0.824	1.06	0.335	1	loglinear	SAOUHSC_01850.1:696
sspB	-0.118	0.159	-0.429	0.194	0.922	0.743	1.14	0.5	1	lm.nb	SAOUHSC_00987.1:815
spa	-0.0259	0.159	-0.338	0.286	0.982	0.791	1.22	0.879	1	lm.nb	SAOUHSC_00069.1:311
gap	-0.0152	0.138	-0.285	0.255	0.989	0.821	1.19	0.917	1	lm.nb	SAOUHSC_00795.1:616
